# The ENCODE4 long-read RNA-seq collection reveals distinct classes of transcript structure diversity

**DOI:** 10.1101/2023.05.15.540865

**Authors:** Fairlie Reese, Brian Williams, Gabriela Balderrama-Gutierrez, Dana Wyman, Muhammed Hasan Çelik, Elisabeth Rebboah, Narges Rezaie, Diane Trout, Milad Razavi-Mohseni, Yunzhe Jiang, Beatrice Borsari, Samuel Morabito, Heidi Yahan Liang, Cassandra J. McGill, Sorena Rahmanian, Jasmine Sakr, Shan Jiang, Weihua Zeng, Klebea Carvalho, Annika K. Weimer, Louise A. Dionne, Ariel McShane, Karan Bedi, Shaimae I. Elhajjajy, Sean Upchurch, Jennifer Jou, Ingrid Youngworth, Idan Gabdank, Paul Sud, Otto Jolanki, J. Seth Strattan, Meenakshi S. Kagda, Michael P. Snyder, Ben C. Hitz, Jill E. Moore, Zhiping Weng, David Bennett, Laura Reinholdt, Mats Ljungman, Michael A. Beer, Mark B. Gerstein, Lior Pachter, Roderic Guigó, Barbara J. Wold, Ali Mortazavi

## Abstract

The majority of mammalian genes encode multiple transcript isoforms that result from differential promoter use, changes in exonic splicing, and alternative 3’ end choice. Detecting and quantifying transcript isoforms across tissues, cell types, and species has been extremely challenging because transcripts are much longer than the short reads normally used for RNA-seq. By contrast, long-read RNA-seq (LR-RNA-seq) gives the complete structure of most transcripts. We sequenced 264 LR-RNA-seq PacBio libraries totaling over 1 billion circular consensus reads (CCS) for 81 unique human and mouse samples. We detect at least one full-length transcript from 87.7% of annotated human protein coding genes and a total of 200,000 full-length transcripts, 40% of which have novel exon junction chains.

To capture and compute on the three sources of transcript structure diversity, we introduce a gene and transcript annotation framework that uses triplets representing the transcript start site, exon junction chain, and transcript end site of each transcript. Using triplets in a simplex representation demonstrates how promoter selection, splice pattern, and 3’ processing are deployed across human tissues, with nearly half of multi-transcript protein coding genes showing a clear bias toward one of the three diversity mechanisms. Evaluated across samples, the predominantly expressed transcript changes for 74% of protein coding genes. In evolution, the human and mouse transcriptomes are globally similar in types of transcript structure diversity, yet among individual orthologous gene pairs, more than half (57.8%) show substantial differences in mechanism of diversification in matching tissues. This initial large-scale survey of human and mouse long-read transcriptomes provides a foundation for further analyses of alternative transcript usage, and is complemented by short-read and microRNA data on the same samples and by epigenome data elsewhere in the ENCODE4 collection.
