## Supplementary material for "The ENCODE4 long-read RNA-seq collection reveals distinct classes of transcript structure diversity": Table S1: s1_human_library_data_summary.tsv

ENCODE_file_id	ENCODE_experiment_id	dataset	sample	sample_display	general_tissue_cell_type	fig1_tissue_label	health_status	tissue_or_cell_line	sample_color_hex_code	matching_mouse_samples	reads_post_talon
ENCFF045ZQI	ENCSR989ZYL	a673_1_1	a673	A673	a673	bone		cell_line	#de3700		1330194
ENCFF320GCF	ENCSR989ZYL	a673_1_2	a673	A673	a673	bone		cell_line	#de3700		1707207
ENCFF147OYL	ENCSR081NRO	adrenal_gland_1_1	adrenal gland	Adrenal gland	adrenal gland	adrenal gland		tissue	#e69b00	adrenal,adrenal_10d,adrenal_14d,adrenal_18-20mo,adrenal_25d,adrenal_2mo,adrenal_36d,adrenal_4d	765655
ENCFF791WUV	ENCSR563RLX	adrenal_gland_2_1	adrenal gland	Adrenal gland	adrenal gland	adrenal gland		tissue	#e69b00	adrenal,adrenal_10d,adrenal_14d,adrenal_18-20mo,adrenal_25d,adrenal_2mo,adrenal_36d,adrenal_4d	1579294
ENCFF243PFI	ENCSR995WKW	adrenal_gland_3_1	adrenal gland	Adrenal gland	adrenal gland	adrenal gland		tissue	#e69b00	adrenal,adrenal_10d,adrenal_14d,adrenal_18-20mo,adrenal_25d,adrenal_2mo,adrenal_36d,adrenal_4d	577077
ENCFF745HHL	ENCSR425HFS	aorta_1_1	vessels	Vessels	vessels	vessels		tissue	#e48171		1934703
ENCFF099TJN	ENCSR700EBI	aorta_2_1	vessels	Vessels	vessels	vessels		tissue	#e48171		945858
ENCFF773RAW	ENCSR094NFM	brodmann_area_46_1_1	brain	Brain	cortex	brain	healthy	tissue	#b0799a	cortex,cortex_14d,cortex_18-20mo,cortex_2mo,hippocampus,hippocampus_14d,hippocampus_18-20mo,hippocampus_2mo	562346
ENCFF114VSO	ENCSR169YNI	brodmann_area_46_2_1	brain	Brain	cortex	brain	healthy	tissue	#b0799a	cortex,cortex_14d,cortex_18-20mo,cortex_2mo,hippocampus,hippocampus_14d,hippocampus_18-20mo,hippocampus_2mo	1726437
ENCFF279ABL	ENCSR205QMF	brodmann_area_46_3_1	brain	Brain	cortex	brain	healthy	tissue	#b0799a	cortex,cortex_14d,cortex_18-20mo,cortex_2mo,hippocampus,hippocampus_14d,hippocampus_18-20mo,hippocampus_2mo	1002116
ENCFF877QJZ	ENCSR257YUB	brodmann_area_46_4_1	brain	Brain	cortex	brain	AD	tissue	#b0799a	cortex,cortex_14d,cortex_18-20mo,cortex_2mo,hippocampus,hippocampus_14d,hippocampus_18-20mo,hippocampus_2mo	2658856
ENCFF564ONS	ENCSR316ZTD	brodmann_area_46_5_1	brain	Brain	cortex	brain	AD	tissue	#b0799a	cortex,cortex_14d,cortex_18-20mo,cortex_2mo,hippocampus,hippocampus_14d,hippocampus_18-20mo,hippocampus_2mo	2538322
ENCFF678TEN	ENCSR462COR	brodmann_area_46_6_1	brain	Brain	cortex	brain	AD	tissue	#b0799a	cortex,cortex_14d,cortex_18-20mo,cortex_2mo,hippocampus,hippocampus_14d,hippocampus_18-20mo,hippocampus_2mo	2890438
ENCFF222UTL	ENCSR463IDK	brodmann_area_46_7_1	brain	Brain	cortex	brain	healthy	tissue	#b0799a	cortex,cortex_14d,cortex_18-20mo,cortex_2mo,hippocampus,hippocampus_14d,hippocampus_18-20mo,hippocampus_2mo	2066432
ENCFF378STM	ENCSR690QHM	brodmann_area_46_8_1	brain	Brain	cortex	brain	AD	tissue	#b0799a	cortex,cortex_14d,cortex_18-20mo,cortex_2mo,hippocampus,hippocampus_14d,hippocampus_18-20mo,hippocampus_2mo	2243462
ENCFF406GQU	ENCSR697ASE	brodmann_area_46_9_1	brain	Brain	cortex	brain	AD	tissue	#b0799a	cortex,cortex_14d,cortex_18-20mo,cortex_2mo,hippocampus,hippocampus_14d,hippocampus_18-20mo,hippocampus_2mo	2772400
ENCFF835KGV	ENCSR580IDG	caco2_1_1	caco2	Caco2	caco2	colon		cell_line	#ff9000		1668485
ENCFF899RYN	ENCSR580IDG	caco2_1_2	caco2	Caco2	caco2	colon		cell_line	#ff9000		1396844
ENCFF563QXX	ENCSR583KCB	calu3_1_1	calu3	Calu-3	calu3	lung		cell_line	#009801		1684340
ENCFF395SXY	ENCSR583KCB	calu3_1_2	calu3	Calu-3	calu3	lung		cell_line	#009801		1665742
ENCFF626QRV	ENCSR549ELD	cardiac_septum_1_1	heart	Heart	heart	heart		tissue	#bf3729	heart_14d,heart_18-20mo,heart_2mo	1463725
ENCFF596ODX	ENCSR706ANY	gm12878_1_1	gm12878	GM12878	gm12878	blood		cell_line	#0798c8		715140
ENCFF192PJS	ENCSR706ANY	gm12878_1_2	gm12878	GM12878	gm12878	blood		cell_line	#0798c8		605674
ENCFF694CBG	ENCSR706ANY	gm12878_1_3	gm12878	GM12878	gm12878	blood		cell_line	#0798c8		537713
ENCFF538BNH	ENCSR706ANY	gm12878_1_4	gm12878	GM12878	gm12878	blood		cell_line	#0798c8		656794
ENCFF648NAR	ENCSR838WFC	gm12878_2_1	gm12878	GM12878	gm12878	blood		cell_line	#0798c8		2026295
ENCFF225CCJ	ENCSR838WFC	gm12878_2_2	gm12878	GM12878	gm12878	blood		cell_line	#0798c8		2428259
ENCFF219UJG	ENCSR962BVU	gm12878_3_1	gm12878	GM12878	gm12878	blood		cell_line	#0798c8		1487483
ENCFF213XDA	ENCSR271KEJ	h1_1_1	h1	H1	ES	dish		cell_line	#E76624	f1219	608009
ENCFF281VKZ	ENCSR271KEJ	h1_1_2	h1	H1	ES	dish		cell_line	#E76624	f1219	217660
ENCFF250BDM	ENCSR271KEJ	h1_1_3	h1	H1	ES	dish		cell_line	#E76624	f1219	1148162
ENCFF168AZV	ENCSR127HKN	h1_de_1_1	h1_de	H1-derived definitive endoderm	DE	dish		cell_line	#C8403D		1070530
ENCFF362CPC	ENCSR127HKN	h1_de_1_2	h1_de	H1-derived definitive endoderm	DE	dish		cell_line	#C8403D		1366812
ENCFF940WVU	ENCSR127HKN	h1_de_1_3	h1_de	H1-derived definitive endoderm	DE	dish		cell_line	#C8403D		1329159
ENCFF292UIE	ENCSR044ARQ	h9_1_1	h9	H9	ES	dish		cell_line	#9e4013		3190785
ENCFF738RAA	ENCSR044ARQ	h9_1_2	h9	H9	ES	dish		cell_line	#9e4013		2743994
ENCFF439BVT	ENCSR470HYQ	h9_chondro_1_1	h9_chondro	H9-derived chondrocytes	Chondrocyte	cartilage		cell_line	#811e18		1552738
ENCFF545CXA	ENCSR470HYQ	h9_chondro_1_2	h9_chondro	H9-derived chondrocytes	Chondrocyte	cartilage		cell_line	#811e18		887837
ENCFF469ATL	ENCSR470HYQ	h9_chondro_1_3	h9_chondro	H9-derived chondrocytes	Chondrocyte	cartilage		cell_line	#811e18		1301572
ENCFF936VUF	ENCSR904KAT	h9_de_1_1	h9_de	H9-derived definitive endoderm	DE	dish		cell_line	#b04948		2459464
ENCFF939EUU	ENCSR904KAT	h9_de_1_2	h9_de	H9-derived definitive endoderm	DE	dish		cell_line	#b04948		2333663
ENCFF319JFG	ENCSR056MYH	h9_neural_crest_1_1	h9_neural_crest	H9-derived neural crest	Neural_Crest	dish		cell_line	#1a472a		865088
ENCFF901XCR	ENCSR056MYH	h9_neural_crest_1_2	h9_neural_crest	H9-derived neural crest	Neural_Crest	dish		cell_line	#1a472a		1137068
ENCFF925MYC	ENCSR296PQZ	h9_osteocyte_1_1	h9_osteocyte	H9-derived osteocytes	Osteocyte	bone		cell_line	#f5f5dc	forelimb_e11,forelimb_e13	2027523
ENCFF558QPF	ENCSR296PQZ	h9_osteocyte_1_2	h9_osteocyte	H9-derived osteocytes	Osteocyte	bone		cell_line	#f5f5dc	forelimb_e11,forelimb_e13	1600065
ENCFF973OML	ENCSR130CIK	h9_panc_beta_1_1	h9_panc_beta	H9-derived pancreatic beta cells	Panc_Beta	pancreas		cell_line	#c88a2c		1567044
ENCFF058HQU	ENCSR130CIK	h9_panc_beta_1_2	h9_panc_beta	H9-derived pancreatic beta cells	Panc_Beta	pancreas		cell_line	#c88a2c		1614116
ENCFF509GHY	ENCSR530BOC	h9_panc_progen_1_1	h9_panc_progen	H9-derived pancreatic progenitors	Panc_Progenitor	pancreas		cell_line	#4c6216		1157404
ENCFF803KIA	ENCSR530BOC	h9_panc_progen_1_2	h9_panc_progen	H9-derived pancreatic progenitors	Panc_Progenitor	pancreas		cell_line	#4c6216		1610328
ENCFF400LRT	ENCSR388RWE	hct116_1_1	hct116	HCT116	hct116	colon		cell_line	#82ae4d		1386892
ENCFF989FKA	ENCSR194YUY	heart_left_ventricle_1_1	heart	Heart	heart	heart		tissue	#bf3729	heart_14d,heart_18-20mo,heart_2mo	477204
ENCFF437SYY	ENCSR575LWI	heart_left_ventricle_2_1	heart	Heart	heart	heart		tissue	#bf3729	heart_14d,heart_18-20mo,heart_2mo	2554594
ENCFF502LAB	ENCSR700XDQ	heart_left_ventricle_3_1	heart	Heart	heart	heart		tissue	#bf3729	heart_14d,heart_18-20mo,heart_2mo	1213979
ENCFF623IBV	ENCSR994YZY	heart_left_ventricle_4_1	heart	Heart	heart	heart		tissue	#bf3729	heart_14d,heart_18-20mo,heart_2mo	983958
ENCFF305AFY	ENCSR329ZQG	heart_right_ventricle_1_1	heart	Heart	heart	heart		tissue	#bf3729	heart_14d,heart_18-20mo,heart_2mo	1594564
ENCFF660UTF	ENCSR782LGT	heart_right_ventricle_2_1	heart	Heart	heart	heart		tissue	#bf3729	heart_14d,heart_18-20mo,heart_2mo	1269372
ENCFF018PZX	ENCSR984OAE	heart_right_ventricle_3_1	heart	Heart	heart	heart		tissue	#bf3729	heart_14d,heart_18-20mo,heart_2mo	1041655
ENCFF814ABW	ENCSR634AKC	hepg2_1_1	hepg2	HepG2	hepg2	liver		cell_line	#660f26		2456623
ENCFF470UHX	ENCSR834DQL	hepg2_2_1	hepg2	HepG2	hepg2	liver		cell_line	#660f26		1090307
ENCFF054YYA	ENCSR834DQL	hepg2_2_2	hepg2	HepG2	hepg2	liver		cell_line	#660f26		633758
ENCFF016SHE	ENCSR902GAF	hffc6_1_1	hffc6	HFFc6	hffc6	cartilage		cell_line	#98528D		1052582
ENCFF479EHE	ENCSR902GAF	hffc6_1_2	hffc6	HFFc6	hffc6	cartilage		cell_line	#98528D		826024
ENCFF914XOH	ENCSR902GAF	hffc6_1_3	hffc6	HFFc6	hffc6	cartilage		cell_line	#98528D		1039934
ENCFF810FRP	ENCSR887LTD	hl60_1_1	hl60	HL60	hl60	blood		cell_line	#d2b48c		2772633
ENCFF600MGT	ENCSR887LTD	hl60_1_2	hl60	HL60	hl60	blood		cell_line	#d2b48c		2365326
ENCFF624BUU	ENCSR546DFO	hl60_m0_1_1	hl60_m0	HL60-derived M0 macrophages	hl60_mac	blood		cell_line	#BDBDBD		1779350
ENCFF172UBZ	ENCSR546DFO	hl60_m0_1_2	hl60_m0	HL60-derived M0 macrophages	hl60_mac	blood		cell_line	#BDBDBD		1805489
ENCFF294TRC	ENCSR121FDE	hl60_m1_12hr_1_1	hl60_m1_12hr	HL60-derived M1 macrophages 12 hr	hl60_mac	blood		cell_line	#FCC5C0		1795828
ENCFF535QSI	ENCSR121FDE	hl60_m1_12hr_1_2	hl60_m1_12hr	HL60-derived M1 macrophages 12 hr	hl60_mac	blood		cell_line	#FCC5C0		1550774
ENCFF531AEO	ENCSR583KAF	hl60_m1_24hr_1_1	hl60_m1_24hr	HL60-derived M1 macrophages 24 hr	hl60_mac	blood		cell_line	#F984AB		837198
ENCFF074AZE	ENCSR583KAF	hl60_m1_24hr_1_2	hl60_m1_24hr	HL60-derived M1 macrophages 24 hr	hl60_mac	blood		cell_line	#F984AB		1029961
ENCFF551HOX	ENCSR398SKD	hl60_m1_72hr_1_1	hl60_m1_72hr	HL60-derived M1 macrophages 72 hr	hl60_mac	blood		cell_line	#DD3497		1980928
ENCFF856OAO	ENCSR398SKD	hl60_m1_72hr_1_2	hl60_m1_72hr	HL60-derived M1 macrophages 72 hr	hl60_mac	blood		cell_line	#DD3497		1864041
ENCFF215GZH	ENCSR278ZPI	hl60_m2_12hr_1_1	hl60_m2_12hr	HL60-derived M2 macrophages 12 hr	hl60_mac	blood		cell_line	#A6BDDB		1276162
ENCFF945VII	ENCSR278ZPI	hl60_m2_12hr_1_2	hl60_m2_12hr	HL60-derived M2 macrophages 12 hr	hl60_mac	blood		cell_line	#A6BDDB		1177117
ENCFF893MWY	ENCSR930GRQ	hl60_m2_24hr_1_1	hl60_m2_24hr	HL60-derived M2 macrophages 24 hr	hl60_mac	blood		cell_line	#559DC8		1076375
ENCFF832PKO	ENCSR930GRQ	hl60_m2_24hr_1_2	hl60_m2_24hr	HL60-derived M2 macrophages 24 hr	hl60_mac	blood		cell_line	#559DC8		1352572
ENCFF950CCD	ENCSR159ICU	hl60_m2_72hr_1_1	hl60_m2_72hr	HL60-derived M2 macrophages 72 hr	hl60_mac	blood		cell_line	#0570B0		1814493
ENCFF103QSB	ENCSR159ICU	hl60_m2_72hr_1_2	hl60_m2_72hr	HL60-derived M2 macrophages 72 hr	hl60_mac	blood		cell_line	#0570B0		2036266
ENCFF903XBV	ENCSR998KIZ	hmec_1_1	hmec	HMEC	hmec	breast		cell_line	#9e99cd		2580425
ENCFF349CHO	ENCSR998KIZ	hmec_1_2	hmec	HMEC	hmec	breast		cell_line	#9e99cd		2441884
ENCFF600UQU	ENCSR687RWI	huvec_1_1	huvec	HUVEC	huvec	vessels		cell_line	#9b009b		2563091
ENCFF049QIP	ENCSR687RWI	huvec_1_2	huvec	HUVEC	huvec	vessels		cell_line	#9b009b		2513718
ENCFF545PJV	ENCSR113MEY	imr90_1_1	imr90	IMR-90	imr90	lung		cell_line	#71145b		1161276
ENCFF322UJU	ENCSR526TQU	k562_1_1	k562	K562	k562	blood		cell_line	#2e0e6b		1909706
ENCFF504GVG	ENCSR589FUJ	k562_2_1	k562	K562	k562	blood		cell_line	#2e0e6b		1169035
ENCFF479SQR	ENCSR589FUJ	k562_2_2	k562	K562	k562	blood		cell_line	#2e0e6b		549651
ENCFF661OEY	ENCSR983KDL	k562_3_1	k562	K562	k562	blood		cell_line	#2e0e6b		2526610
ENCFF645UVN	ENCSR983KDL	k562_3_2	k562	K562	k562	blood		cell_line	#2e0e6b		2623089
ENCFF239CWJ	ENCSR432YKA	kidney_1_1	kidney	Kidney	kidney	kidney		tissue	#2f357c		847743
ENCFF344KQF	ENCSR424QFN	left_cardiac_atrium_1_1	heart	Heart	heart	heart		tissue	#bf3729	heart_14d,heart_18-20mo,heart_2mo	737972
ENCFF886FZQ	ENCSR450GAR	left_colon_1_1	colon	Colon	colon	colon		tissue	#355828		1130537
ENCFF757LOZ	ENCSR426KOP	left_lung_1_1	lung	Lung	lung	lung		tissue	#6c5d9e		743976
ENCFF809QBD	ENCSR746ITG	left_lung_2_1	lung	Lung	lung	lung		tissue	#6c5d9e		706257
ENCFF132YCF	ENCSR786FLO	left_ventricle_myocardium_inferior_1_1	heart	Heart	heart	heart		tissue	#bf3729	heart_14d,heart_18-20mo,heart_2mo	1349573
ENCFF850YMO	ENCSR777CCI	left_ventricle_myocardium_superior_1_1	heart	Heart	heart	heart		tissue	#bf3729	heart_14d,heart_18-20mo,heart_2mo	1373613
ENCFF779VVX	ENCSR261GOA	lower_lobe_of_left_lung_1_1	lung	Lung	lung	lung		tissue	#6c5d9e		2483648
ENCFF924HBV	ENCSR986WKB	lower_lobe_of_left_lung_2_1	lung	Lung	lung	lung		tissue	#6c5d9e		729018
ENCFF767KXS	ENCSR323XND	lower_lobe_of_right_lung_1_1	lung	Lung	lung	lung		tissue	#6c5d9e		1528088
ENCFF990ZNY	ENCSR813UIT	mcf10a_1_1	mcf10a	MCF10A	mcf10a	breast		cell_line	#056879		1904358
ENCFF702KGD	ENCSR813UIT	mcf10a_1_2	mcf10a	MCF10A	mcf10a	breast		cell_line	#056879		1932460
ENCFF118JEI	ENCSR810XLL	mcf7_1_1	mcf7	MCF7	mcf7	breast		cell_line	#2f3d4a		1639352
ENCFF971JDY	ENCSR648QZP	mesenteric_fat_pad_1_1	adipose	Adipose	adipose	adipose		tissue	#f5bb50		1794731
ENCFF731THW	ENCSR803XXZ	mucosa_of_descending_colon_1_1	colon	Colon	colon	colon		tissue	#355828		673120
ENCFF171AQO	ENCSR997RFW	mucosa_of_descending_colon_2_1	colon	Colon	colon	colon		tissue	#355828		1105691
ENCFF007EDQ	ENCSR700SUP	ocily7_1_1	ocily7	OCILY7	ocily7	blood		cell_line	#143727		1670293
ENCFF259PEY	ENCSR700SUP	ocily7_1_2	ocily7	OCILY7	ocily7	blood		cell_line	#143727		1364816
ENCFF583MSU	ENCSR477HHG	ovary_1_1	ovary	Ovary	ovary	ovary		tissue	#17154f		2054310
ENCFF984RMR	ENCSR507WZC	ovary_2_1	ovary	Ovary	ovary	ovary		tissue	#17154f		1267793
ENCFF644PGG	ENCSR587WPR	ovary_3_1	ovary	Ovary	ovary	ovary		tissue	#17154f		376401
ENCFF745DHX	ENCSR181CES	panc1_1_1	panc1	PANC-1	panc1	pancreas		cell_line	#6eb4cf		1583465
ENCFF044LIA	ENCSR947JHA	pc3_1_1	pc3	PC3	pc3	prostate		cell_line	#85927f		1905298
ENCFF100YYU	ENCSR916JDV	pc9_1_1	pc9	PC9	pc9	lung		cell_line	#af7864		1771848
ENCFF100EPL	ENCSR916JDV	pc9_1_2	pc9	PC9	pc9	lung		cell_line	#af7864		1651624
ENCFF846YHI	ENCSR676IWT	pgp1_1_1	pgp1	PGP1	iPSC	dish		cell_line	#1F709A		730349
ENCFF049QGQ	ENCSR676IWT	pgp1_1_2	pgp1	PGP1	iPSC	dish		cell_line	#1F709A		790050
ENCFF319FBW	ENCSR071IHY	pgp1_astro_1_1	pgp1_astro	PGP1-derived astrocytes	Astrocyte	brain		cell_line	#278D89	cortex,cortex_14d,cortex_18-20mo,cortex_2mo,hippocampus,hippocampus_14d,hippocampus_18-20mo,hippocampus_2mo	788494
ENCFF992ZVE	ENCSR071IHY	pgp1_astro_1_2	pgp1_astro	PGP1-derived astrocytes	Astrocyte	brain		cell_line	#278D89	cortex,cortex_14d,cortex_18-20mo,cortex_2mo,hippocampus,hippocampus_14d,hippocampus_18-20mo,hippocampus_2mo	455052
ENCFF100RGC	ENCSR148IIG	pgp1_endo_1_1	pgp1_endo	PGP1-derived endothelial	Endothelial	dish		cell_line	#4FA770		696271
ENCFF927MKK	ENCSR148IIG	pgp1_endo_1_2	pgp1_endo	PGP1-derived endothelial	Endothelial	dish		cell_line	#4FA770		601739
ENCFF772MSZ	ENCSR257JBF	pgp1_excite_neuron_1_1	pgp1_excite_neuron	PGP1-derived excitatory neurons	Exc_Neuron	brain		cell_line	#92C051	cortex,cortex_14d,cortex_18-20mo,cortex_2mo,hippocampus,hippocampus_14d,hippocampus_18-20mo,hippocampus_2mo	689480
ENCFF117DUA	ENCSR257JBF	pgp1_excite_neuron_1_2	pgp1_excite_neuron	PGP1-derived excitatory neurons	Exc_Neuron	brain		cell_line	#92C051	cortex,cortex_14d,cortex_18-20mo,cortex_2mo,hippocampus,hippocampus_14d,hippocampus_18-20mo,hippocampus_2mo	631095
ENCFF472TSL	ENCSR138TAS	posterior_vena_cava_1_1	vessels	Vessels	vessels	vessels		tissue	#e48171		1299619
ENCFF693YCD	ENCSR853YZN	posterior_vena_cava_2_1	vessels	Vessels	vessels	vessels		tissue	#e48171		511706
ENCFF698UNA	ENCSR243DYK	psoas_muscle_1_1	muscle	Muscle	muscle	muscle		tissue	#f6b3b0	c2c12_myoblast,c2c12_myotube,forelimb_e11,forelimb_e13,gastroc_10d,gastroc_14d,gastroc_18-20mo,gastroc_25d,gastroc_2mo,gastroc_36d,gastroc_4d	1508710
ENCFF193WEX	ENCSR803QWH	psoas_muscle_2_1	muscle	Muscle	muscle	muscle		tissue	#f6b3b0	c2c12_myoblast,c2c12_myotube,forelimb_e11,forelimb_e13,gastroc_10d,gastroc_14d,gastroc_18-20mo,gastroc_25d,gastroc_2mo,gastroc_36d,gastroc_4d	731284
ENCFF291EKY	ENCSR435UUS	right_cardiac_atrium_1_1	heart	Heart	heart	heart		tissue	#bf3729	heart_14d,heart_18-20mo,heart_2mo	727828
ENCFF613SDS	ENCSR514YQN	right_cardiac_atrium_2_1	heart	Heart	heart	heart		tissue	#bf3729	heart_14d,heart_18-20mo,heart_2mo	751076
ENCFF911RNV	ENCSR553SVP	right_cardiac_atrium_3_1	heart	Heart	heart	heart		tissue	#bf3729	heart_14d,heart_18-20mo,heart_2mo	2370290
ENCFF875QHC	ENCSR728TXV	right_cardiac_atrium_4_1	heart	Heart	heart	heart		tissue	#bf3729	heart_14d,heart_18-20mo,heart_2mo	1492063
ENCFF158KCA	ENCSR293MOX	right_lobe_of_liver_1_1	liver	Liver	liver	liver		tissue	#ada43b		613529
ENCFF074WRN	ENCSR657HJW	right_lobe_of_liver_2_1	liver	Liver	liver	liver		tissue	#ada43b		507703
ENCFF173JOL	ENCSR591OZR	right_ventricle_myocardium_inferior_1_1	heart	Heart	heart	heart		tissue	#bf3729	heart_14d,heart_18-20mo,heart_2mo	647734
ENCFF840OVC	ENCSR899GAP	right_ventricle_myocardium_superior_1_1	heart	Heart	heart	heart		tissue	#bf3729	heart_14d,heart_18-20mo,heart_2mo	1560166
ENCFF449MVA	ENCSR096QUP	upper_lobe_of_right_lung_1_1	lung	Lung	lung	lung		tissue	#6c5d9e		1445367
ENCFF373TKM	ENCSR507JOF	wtc11_1_1	wtc11	WTC11	iPSC	dish		cell_line	#ce661e	f1219	2332639
ENCFF985LGZ	ENCSR507JOF	wtc11_1_2	wtc11	WTC11	iPSC	dish		cell_line	#ce661e	f1219	1358180
ENCFF388HXU	ENCSR507JOF	wtc11_1_3	wtc11	WTC11	iPSC	dish		cell_line	#ce661e	f1219	2851975
