## Supplementary material for "The ENCODE4 long-read RNA-seq collection reveals distinct classes of transcript structure diversity": Table S2: s2_lr_mouse_library_data_summary.tsv

ENCODE_file_id	ENCODE_experiment_id	dataset	sample	sample_display	general_tissue_cell_type	fig1_tissue_label	age	adult	sex	genotype	tissue_or_cell_line	sample_color_hex_code	matching_human_samples	reads_post_talon
ENCFF684SLZ	ENCSR885NRP	adrenal_18-20mo_m_1	adrenal_18-20mo	Adrenal gland PNM18-20	adrenal gland	adrenal gland	18-20mo	True	m	b6/cast	tissue	#b24422	['adrenal gland']	679622
ENCFF643TDK	ENCSR964OKW	gastroc_4d_m_1	gastroc_4d	Gastrocnemius PND4	muscle	muscle	4d	True	m	b6/cast	tissue	#e2e5ef	['muscle']	1066347
ENCFF821NRP	ENCSR964OKW	gastroc_4d_m_2	gastroc_4d	Gastrocnemius PND4	muscle	muscle	4d	True	m	b6/cast	tissue	#e2e5ef	['muscle']	1100253
ENCFF800GKP	ENCSR410XGE	heart_18-20mo_m_1	heart_18-20mo	Heart PNM18-20	heart	heart	18-20mo	True	m	b6/cast	tissue	#7caf5c	['heart']	699529
ENCFF510KLD	ENCSR410XGE	heart_18-20mo_m_2	heart_18-20mo	Heart PNM18-20	heart	heart	18-20mo	True	m	b6/cast	tissue	#7caf5c	['heart']	1019974
ENCFF524FPE	ENCSR920WYI	gastroc_14d_f_2	gastroc_14d	Gastrocnemius PND14	muscle	muscle	14d	True	f	b6/cast	tissue	#a8b1ce	['muscle']	1204188
ENCFF736MDK	ENCSR920WYI	gastroc_14d_f_1	gastroc_14d	Gastrocnemius PND14	muscle	muscle	14d	True	f	b6/cast	tissue	#a8b1ce	['muscle']	1316937
ENCFF984UIN	ENCSR791CDT	gastroc_25d_m_2	gastroc_25d	Gastrocnemius PND25	muscle	muscle	25d	True	m	b6/cast	tissue	#8a98be	['muscle']	1703457
ENCFF960HIF	ENCSR791CDT	gastroc_25d_m_1	gastroc_25d	Gastrocnemius PND25	muscle	muscle	25d	True	m	b6/cast	tissue	#8a98be	['muscle']	1292409
ENCFF691BND	ENCSR628IMW	cortex_18-20mo_m_1	cortex_18-20mo	Cortex PNM18-20	cortex	cortex	18-20mo	True	m	b6/cast	tissue	#7c5290	['brain', 'pgp1_excite_neuron', 'pgp1_astro']	1187511
ENCFF603QTD	ENCSR628IMW	cortex_18-20mo_m_2	cortex_18-20mo	Cortex PNM18-20	cortex	cortex	18-20mo	True	m	b6/cast	tissue	#7c5290	['brain', 'pgp1_excite_neuron', 'pgp1_astro']	1118251
ENCFF917ONC	ENCSR267XBT	heart_18-20mo_f_1	heart_18-20mo	Heart PNM18-20	heart	heart	18-20mo	True	f	b6/cast	tissue	#7caf5c	['heart']	642970
ENCFF688VMD	ENCSR267XBT	heart_18-20mo_f_2	heart_18-20mo	Heart PNM18-20	heart	heart	18-20mo	True	f	b6/cast	tissue	#7caf5c	['heart']	677209
ENCFF871UCZ	ENCSR818JQK	gastroc_25d_f_1	gastroc_25d	Gastrocnemius PND25	muscle	muscle	25d	True	f	b6/cast	tissue	#8a98be	['muscle']	1100764
ENCFF481DML	ENCSR818JQK	gastroc_25d_f_2	gastroc_25d	Gastrocnemius PND25	muscle	muscle	25d	True	f	b6/cast	tissue	#8a98be	['muscle']	1588661
ENCFF254GFU	ENCSR791JQO	cortex_14d_m_1	cortex_14d	Cortex PND14	cortex	cortex	14d	True	m	b6/cast	tissue	#c7b5cf	['brain', 'pgp1_excite_neuron', 'pgp1_astro']	782521
ENCFF816VUM	ENCSR791JQO	cortex_14d_m_2	cortex_14d	Cortex PND14	cortex	cortex	14d	True	m	b6/cast	tissue	#c7b5cf	['brain', 'pgp1_excite_neuron', 'pgp1_astro']	935052
ENCFF691USV	ENCSR754VEZ	gastroc_10d_f_2	gastroc_10d	Gastrocnemius PND10	muscle	muscle	10d	True	f	b6/cast	tissue	#c5cbde	['muscle']	636063
ENCFF790IBF	ENCSR754VEZ	gastroc_10d_f_1	gastroc_10d	Gastrocnemius PND10	muscle	muscle	10d	True	f	b6/cast	tissue	#c5cbde	['muscle']	1207044
ENCFF297ZHK	ENCSR242UEB	adrenal_36d_m_2	adrenal_36d	Adrenal gland PND36	adrenal gland	adrenal gland	36d	True	m	b6/cast	tissue	#c87961	['adrenal gland']	479002
ENCFF012CDD	ENCSR242UEB	adrenal_36d_m_1	adrenal_36d	Adrenal gland PND36	adrenal gland	adrenal gland	36d	True	m	b6/cast	tissue	#c87961	['adrenal gland']	458001
ENCFF402PHJ	ENCSR530ZLE	adrenal_14d_f_2	adrenal_14d	Adrenal gland PND14	adrenal gland	adrenal gland	14d	True	f	b6/cast	tissue	#deafa0	['adrenal gland']	991731
ENCFF094ZZY	ENCSR530ZLE	adrenal_14d_f_1	adrenal_14d	Adrenal gland PND14	adrenal gland	adrenal gland	14d	True	f	b6/cast	tissue	#deafa0	['adrenal gland']	1143111
ENCFF379DRK	ENCSR454ECK	adrenal_14d_m_2	adrenal_14d	Adrenal gland PND14	adrenal gland	adrenal gland	14d	True	m	b6/cast	tissue	#deafa0	['adrenal gland']	1003061
ENCFF495FTY	ENCSR454ECK	adrenal_14d_m_1	adrenal_14d	Adrenal gland PND14	adrenal gland	adrenal gland	14d	True	m	b6/cast	tissue	#deafa0	['adrenal gland']	981697
ENCFF571ZLW	ENCSR512EWP	adrenal_4d_m_2	adrenal_4d	Adrenal gland PND4	adrenal gland	adrenal gland	4d	True	m	b6/cast	tissue	#f4e4df	['adrenal gland']	832552
ENCFF545VGM	ENCSR512EWP	adrenal_4d_m_1	adrenal_4d	Adrenal gland PND4	adrenal gland	adrenal gland	4d	True	m	b6/cast	tissue	#f4e4df	['adrenal gland']	707726
ENCFF254PCW	ENCSR909NPF	hippocampus_2mo_f_1	hippocampus_2mo	Hippocampus PNM2	hippocampus	hippocampus	2mo	True	f	b6/cast	tissue	#c96579	['brain', 'pgp1_excite_neuron', 'pgp1_astro']	836240
ENCFF212YBY	ENCSR909NPF	hippocampus_2mo_f_2	hippocampus_2mo	Hippocampus PNM2	hippocampus	hippocampus	2mo	True	f	b6/cast	tissue	#c96579	['brain', 'pgp1_excite_neuron', 'pgp1_astro']	752291
ENCFF637NBP	ENCSR893GCO	adrenal_25d_f_2	adrenal_25d	Adrenal gland PND25	adrenal gland	adrenal gland	25d	True	f	b6/cast	tissue	#d39481	['adrenal gland']	770041
ENCFF833EUH	ENCSR893GCO	adrenal_25d_f_1	adrenal_25d	Adrenal gland PND25	adrenal gland	adrenal gland	25d	True	f	b6/cast	tissue	#d39481	['adrenal gland']	426150
ENCFF054XPK	ENCSR550KPM	cortex_18-20mo_f_1	cortex_18-20mo	Cortex PNM18-20	cortex	cortex	18-20mo	True	f	b6/cast	tissue	#7c5290	['brain', 'pgp1_excite_neuron', 'pgp1_astro']	871524
ENCFF269APD	ENCSR550KPM	cortex_18-20mo_f_2	cortex_18-20mo	Cortex PNM18-20	cortex	cortex	18-20mo	True	f	b6/cast	tissue	#7c5290	['brain', 'pgp1_excite_neuron', 'pgp1_astro']	839150
ENCFF867QMB	ENCSR842KTN	heart_14d_m_2	heart_14d	Heart PND14	heart	heart	14d	True	m	b6/cast	tissue	#c7ddb9	['heart']	1110707
ENCFF953BLN	ENCSR842KTN	heart_14d_m_1	heart_14d	Heart PND14	heart	heart	14d	True	m	b6/cast	tissue	#c7ddb9	['heart']	1107678
ENCFF943KQU	ENCSR649MEZ	adrenal_2mo_m_2	adrenal_2mo	Adrenal gland PNM2	adrenal gland	adrenal gland	2mo	True	m	b6/cast	tissue	#bd5f42	['adrenal gland']	661982
ENCFF069HPA	ENCSR649MEZ	adrenal_2mo_m_1	adrenal_2mo	Adrenal gland PNM2	adrenal gland	adrenal gland	2mo	True	m	b6/cast	tissue	#bd5f42	['adrenal gland']	829956
ENCFF983CFK	ENCSR271ULH	adrenal_4d_f_2	adrenal_4d	Adrenal gland PND4	adrenal gland	adrenal gland	4d	True	f	b6/cast	tissue	#f4e4df	['adrenal gland']	1112762
ENCFF402MIP	ENCSR271ULH	adrenal_4d_f_1	adrenal_4d	Adrenal gland PND4	adrenal gland	adrenal gland	4d	True	f	b6/cast	tissue	#f4e4df	['adrenal gland']	1220468
ENCFF898YPG	ENCSR084MKR	adrenal_36d_f_2	adrenal_36d	Adrenal gland PND36	adrenal gland	adrenal gland	36d	True	f	b6/cast	tissue	#c87961	['adrenal gland']	453761
ENCFF083AGY	ENCSR084MKR	adrenal_36d_f_1	adrenal_36d	Adrenal gland PND36	adrenal gland	adrenal gland	36d	True	f	b6/cast	tissue	#c87961	['adrenal gland']	1223776
ENCFF261QFC	ENCSR698DOB	adrenal_10d_m_2	adrenal_10d	Adrenal gland PND10	adrenal gland	adrenal gland	10d	True	m	b6/cast	tissue	#e9cac0	['adrenal gland']	1407511
ENCFF336YOF	ENCSR698DOB	adrenal_10d_m_1	adrenal_10d	Adrenal gland PND10	adrenal gland	adrenal gland	10d	True	m	b6/cast	tissue	#e9cac0	['adrenal gland']	971827
ENCFF291MJO	ENCSR852HRM	adrenal_2mo_f_1	adrenal_2mo	Adrenal gland PNM2	adrenal gland	adrenal gland	2mo	True	f	b6/cast	tissue	#bd5f42	['adrenal gland']	1277310
ENCFF685SKU	ENCSR852HRM	adrenal_2mo_f_2	adrenal_2mo	Adrenal gland PNM2	adrenal gland	adrenal gland	2mo	True	f	b6/cast	tissue	#bd5f42	['adrenal gland']	520388
ENCFF550NPJ	ENCSR665XLM	adrenal_10d_f_1	adrenal_10d	Adrenal gland PND10	adrenal gland	adrenal gland	10d	True	f	b6/cast	tissue	#e9cac0	['adrenal gland']	606677
ENCFF218PAQ	ENCSR665XLM	adrenal_10d_f_2	adrenal_10d	Adrenal gland PND10	adrenal gland	adrenal gland	10d	True	f	b6/cast	tissue	#e9cac0	['adrenal gland']	788654
ENCFF882CXN	ENCSR588IRT	gastroc_36d_f_2	gastroc_36d	Gastrocnemius PND36	muscle	muscle	36d	True	f	b6/cast	tissue	#6d7eae	['muscle']	1748822
ENCFF183WGH	ENCSR588IRT	gastroc_36d_f_1	gastroc_36d	Gastrocnemius PND36	muscle	muscle	36d	True	f	b6/cast	tissue	#6d7eae	['muscle']	853589
ENCFF484SWE	ENCSR861RCH	cortex_2mo_f_1	cortex_2mo	Cortex PNM2	cortex	cortex	2mo	True	f	b6/cast	tissue	#8f6ba0	['brain', 'pgp1_excite_neuron', 'pgp1_astro']	686395
ENCFF981KWX	ENCSR861RCH	cortex_2mo_f_2	cortex_2mo	Cortex PNM2	cortex	cortex	2mo	True	f	b6/cast	tissue	#8f6ba0	['brain', 'pgp1_excite_neuron', 'pgp1_astro']	858276
ENCFF523LUA	ENCSR223AZQ	gastroc_18-20mo_f_2	gastroc_18-20mo	Gastrocnemius PNM18-20	muscle	muscle	18-20mo	True	f	b6/cast	tissue	#334a8d	['muscle']	1017384
ENCFF033HBE	ENCSR223AZQ	gastroc_18-20mo_f_1	gastroc_18-20mo	Gastrocnemius PNM18-20	muscle	muscle	18-20mo	True	f	b6/cast	tissue	#334a8d	['muscle']	1175829
ENCFF600WNB	ENCSR152PAT	hippocampus_18-20mo_m_2	hippocampus_18-20mo	Hippocampus PNM18-20	hippocampus	hippocampus	18-20mo	True	m	b6/cast	tissue	#c04b63	['brain', 'pgp1_excite_neuron', 'pgp1_astro']	1089843
ENCFF128HJT	ENCSR152PAT	hippocampus_18-20mo_m_1	hippocampus_18-20mo	Hippocampus PNM18-20	hippocampus	hippocampus	18-20mo	True	m	b6/cast	tissue	#c04b63	['brain', 'pgp1_excite_neuron', 'pgp1_astro']	649547
ENCFF495MGN	ENCSR734WEK	gastroc_10d_m_1	gastroc_10d	Gastrocnemius PND10	muscle	muscle	10d	True	m	b6/cast	tissue	#c5cbde	['muscle']	1172413
ENCFF690TKD	ENCSR734WEK	gastroc_10d_m_2	gastroc_10d	Gastrocnemius PND10	muscle	muscle	10d	True	m	b6/cast	tissue	#c5cbde	['muscle']	957529
ENCFF757HQI	ENCSR524XLA	gastroc_4d_f_2	gastroc_4d	Gastrocnemius PND4	muscle	muscle	4d	True	f	b6/cast	tissue	#e2e5ef	['muscle']	810498
ENCFF107OBP	ENCSR524XLA	gastroc_4d_f_1	gastroc_4d	Gastrocnemius PND4	muscle	muscle	4d	True	f	b6/cast	tissue	#e2e5ef	['muscle']	1206189
ENCFF246TCD	ENCSR938RPH	heart_2mo_f_1	heart_2mo	Heart PNM2	heart	heart	2mo	True	f	b6/cast	tissue	#8fba73	['heart']	905154
ENCFF348KGR	ENCSR938RPH	heart_2mo_f_2	heart_2mo	Heart PNM2	heart	heart	2mo	True	f	b6/cast	tissue	#8fba73	['heart']	745375
ENCFF584LYA	ENCSR116DUT	gastroc_18-20mo_m_1	gastroc_18-20mo	Gastrocnemius PNM18-20	muscle	muscle	18-20mo	True	m	b6/cast	tissue	#334a8d	['muscle']	1509380
ENCFF715RFV	ENCSR116DUT	gastroc_18-20mo_m_2	gastroc_18-20mo	Gastrocnemius PNM18-20	muscle	muscle	18-20mo	True	m	b6/cast	tissue	#334a8d	['muscle']	1173233
ENCFF201NMX	ENCSR472CHU	hippocampus_18-20mo_f_2	hippocampus_18-20mo	Hippocampus PNM18-20	hippocampus	hippocampus	18-20mo	True	f	b6/cast	tissue	#c04b63	['brain', 'pgp1_excite_neuron', 'pgp1_astro']	884194
ENCFF973YHW	ENCSR472CHU	hippocampus_18-20mo_f_1	hippocampus_18-20mo	Hippocampus PNM18-20	hippocampus	hippocampus	18-20mo	True	f	b6/cast	tissue	#c04b63	['brain', 'pgp1_excite_neuron', 'pgp1_astro']	1145830
ENCFF277JRJ	ENCSR862DMK	cortex_2mo_m_1	cortex_2mo	Cortex PNM2	cortex	cortex	2mo	True	m	b6/cast	tissue	#8f6ba0	['brain', 'pgp1_excite_neuron', 'pgp1_astro']	1049632
ENCFF792XAE	ENCSR862DMK	cortex_2mo_m_2	cortex_2mo	Cortex PNM2	cortex	cortex	2mo	True	m	b6/cast	tissue	#8f6ba0	['brain', 'pgp1_excite_neuron', 'pgp1_astro']	479480
ENCFF137SHD	ENCSR402DOZ	gastroc_14d_m_2	gastroc_14d	Gastrocnemius PND14	muscle	muscle	14d	True	m	b6/cast	tissue	#a8b1ce	['muscle']	642362
ENCFF544KTY	ENCSR402DOZ	gastroc_14d_m_1	gastroc_14d	Gastrocnemius PND14	muscle	muscle	14d	True	m	b6/cast	tissue	#a8b1ce	['muscle']	1141661
ENCFF647URO	ENCSR631KNS	cortex_14d_f_1	cortex_14d	Cortex PND14	cortex	cortex	14d	True	f	b6/cast	tissue	#c7b5cf	['brain', 'pgp1_excite_neuron', 'pgp1_astro']	1087280
ENCFF563NJO	ENCSR631KNS	cortex_14d_f_2	cortex_14d	Cortex PND14	cortex	cortex	14d	True	f	b6/cast	tissue	#c7b5cf	['brain', 'pgp1_excite_neuron', 'pgp1_astro']	762376
ENCFF769MAL	ENCSR375EOW	heart_2mo_m_2	heart_2mo	Heart PNM2	heart	heart	2mo	True	m	b6/cast	tissue	#8fba73	['heart']	661958
ENCFF150RFK	ENCSR375EOW	heart_2mo_m_1	heart_2mo	Heart PNM2	heart	heart	2mo	True	m	b6/cast	tissue	#8fba73	['heart']	454069
ENCFF572WXI	ENCSR972DID	hippocampus_2mo_m_1	hippocampus_2mo	Hippocampus PNM2	hippocampus	hippocampus	2mo	True	m	b6/cast	tissue	#c96579	['brain', 'pgp1_excite_neuron', 'pgp1_astro']	1112491
ENCFF436RSJ	ENCSR972DID	hippocampus_2mo_m_2	hippocampus_2mo	Hippocampus PNM2	hippocampus	hippocampus	2mo	True	m	b6/cast	tissue	#c96579	['brain', 'pgp1_excite_neuron', 'pgp1_astro']	961793
ENCFF958QWV	ENCSR845IUJ	gastroc_2mo_m_2	gastroc_2mo	Gastrocnemius PNM2	muscle	muscle	2mo	True	m	b6/cast	tissue	#50649d	['muscle']	1480977
ENCFF291WVH	ENCSR845IUJ	gastroc_2mo_m_1	gastroc_2mo	Gastrocnemius PNM2	muscle	muscle	2mo	True	m	b6/cast	tissue	#50649d	['muscle']	1182747
ENCFF524QBF	ENCSR437WYC	gastroc_36d_m_1	gastroc_36d	Gastrocnemius PND36	muscle	muscle	36d	True	m	b6/cast	tissue	#6d7eae	['muscle']	1106945
ENCFF550PLW	ENCSR437WYC	gastroc_36d_m_2	gastroc_36d	Gastrocnemius PND36	muscle	muscle	36d	True	m	b6/cast	tissue	#6d7eae	['muscle']	1514119
ENCFF721JWI	ENCSR370BHF	gastroc_2mo_f_2	gastroc_2mo	Gastrocnemius PNM2	muscle	muscle	2mo	True	f	b6/cast	tissue	#50649d	['muscle']	1359923
ENCFF385JNL	ENCSR370BHF	gastroc_2mo_f_1	gastroc_2mo	Gastrocnemius PNM2	muscle	muscle	2mo	True	f	b6/cast	tissue	#50649d	['muscle']	1349298
ENCFF245XSW	ENCSR187TGD	heart_14d_f_1	heart_14d	Heart PND14	heart	heart	14d	True	f	b6/cast	tissue	#c7ddb9	['heart']	896941
ENCFF951AXN	ENCSR187TGD	heart_14d_f_2	heart_14d	Heart PND14	heart	heart	14d	True	f	b6/cast	tissue	#c7ddb9	['heart']	972159
ENCFF587QKV	ENCSR026WRM	hippocampus_14d_m_2	hippocampus_14d	Hippocampus PND14	hippocampus	hippocampus	14d	True	m	b6/cast	tissue	#e4b2bc	['brain', 'pgp1_excite_neuron', 'pgp1_astro']	753385
ENCFF753VCG	ENCSR026WRM	hippocampus_14d_m_1	hippocampus_14d	Hippocampus PND14	hippocampus	hippocampus	14d	True	m	b6/cast	tissue	#e4b2bc	['brain', 'pgp1_excite_neuron', 'pgp1_astro']	832263
ENCFF083NGA	ENCSR146ZFC	hippocampus_14d_f_2	hippocampus_14d	Hippocampus PND14	hippocampus	hippocampus	14d	True	f	b6/cast	tissue	#e4b2bc	['brain', 'pgp1_excite_neuron', 'pgp1_astro']	888704
ENCFF176XZM	ENCSR146ZFC	hippocampus_14d_f_1	hippocampus_14d	Hippocampus PND14	hippocampus	hippocampus	14d	True	f	b6/cast	tissue	#e4b2bc	['brain', 'pgp1_excite_neuron', 'pgp1_astro']	1168366
ENCFF886RIS	ENCSR295PVQ	adrenal_25d_m_1	adrenal_25d	Adrenal gland PND25	adrenal gland	adrenal gland	25d	True	m	b6/cast	tissue	#d39481	['adrenal gland']	793999
ENCFF664ZFM	ENCSR295PVQ	adrenal_25d_m_2	adrenal_25d	Adrenal gland PND25	adrenal gland	adrenal gland	25d	True	m	b6/cast	tissue	#d39481	['adrenal gland']	1290342
ENCFF745YKM	ENCSR309XOR	adrenal_18-20mo_f_1	adrenal_18-20mo	Adrenal gland PNM18-20	adrenal gland	adrenal gland	18-20mo	True	f	b6/cast	tissue	#b24422	['adrenal gland']	1478362
ENCFF331LQP	ENCSR309XOR	adrenal_18-20mo_f_2	adrenal_18-20mo	Adrenal gland PNM18-20	adrenal gland	adrenal gland	18-20mo	True	f	b6/cast	tissue	#b24422	['adrenal gland']	1007541
ENCFF945QSC	ENCSR172GXL	f1219_1_1	f1219	F121-9	ES	ES			f	129/sv/cast	cell_line	#4340bc	['h1', 'wtc11']	2149966
ENCFF240QMR	ENCSR172GXL	f1219_1_2	f1219	F121-9	ES	ES			f	129/sv/cast	cell_line	#4340bc	['h1', 'wtc11']	3242087
ENCFF697PDG	ENCSR172GXL	f1219_1_3	f1219	F121-9	ES	ES			f	129/sv/cast	cell_line	#4340bc	['h1', 'wtc11']	1708941
ENCFF202MCY	ENCSR907NKV	c2c12_myotube_1_1	c2c12_myotube	C2C12-derived myotubes	C2C12	C2C12			f	c3h	cell_line	#009c73	['muscle']	2046576
ENCFF396UFT	ENCSR907NKV	c2c12_myotube_1_2	c2c12_myotube	C2C12-derived myotubes	C2C12	C2C12			f	c3h	cell_line	#009c73	['muscle']	2133422
ENCFF839PZB	ENCSR340GWV	cortex_wt_m_1_1	cortex	Cortex	cortex	cortex		True	m	b6n	tissue	#634273	['brain', 'pgp1_excite_neuron', 'pgp1_astro']	1306424
ENCFF773TTA	ENCSR340GWV	cortex_wt_m_1_2	cortex	Cortex	cortex	cortex		True	m	b6n	tissue	#634273	['brain', 'pgp1_excite_neuron', 'pgp1_astro']	1304133
ENCFF131HHK	ENCSR926OGQ	hippocampus_wt_m_2_1	hippocampus	Hippocampus	hippocampus	hippocampus		True	m	b6n	tissue	#9a3c4f	['brain', 'pgp1_excite_neuron', 'pgp1_astro']	2859829
ENCFF764ZXE	ENCSR926OGQ	hippocampus_wt_m_2_2	hippocampus	Hippocampus	hippocampus	hippocampus		True	m	b6n	tissue	#9a3c4f	['brain', 'pgp1_excite_neuron', 'pgp1_astro']	3010771
ENCFF408MUF	ENCSR221XGR	c2c12_myoblast_1_1	c2c12_myoblast	C2C12	C2C12	C2C12			f	c3h	cell_line	#ca79a7	['muscle']	2576794
ENCFF652XIT	ENCSR221XGR	c2c12_myoblast_1_2	c2c12_myoblast	C2C12	C2C12	C2C12			f	c3h	cell_line	#ca79a7	['muscle']	2591602
ENCFF694ZVY	ENCSR942UFC	adrenal_gland_2_1	adrenal	Adrenal gland	adrenal gland	adrenal gland		True	m	b6	tissue	#8e361b	['adrenal gland']	848782
ENCFF343ZMH	ENCSR942UFC	adrenal_gland_2_2	adrenal	Adrenal gland	adrenal gland	adrenal gland		True	m	b6	tissue	#8e361b	['adrenal gland']	545229
ENCFF211JXU	ENCSR280VKU	cortex_5x_f_1_1	cortex	Cortex	cortex	cortex		True	f	5xfad	tissue	#634273	['brain', 'pgp1_excite_neuron', 'pgp1_astro']	1976211
ENCFF663GCV	ENCSR280VKU	cortex_5x_f_1_2	cortex	Cortex	cortex	cortex		True	f	5xfad	tissue	#634273	['brain', 'pgp1_excite_neuron', 'pgp1_astro']	1507250
ENCFF428AJY	ENCSR214HSG	hippocampus_wt_m_1_1	hippocampus	Hippocampus	hippocampus	hippocampus		True	m	b6n	tissue	#9a3c4f	['brain', 'pgp1_excite_neuron', 'pgp1_astro']	1366252
ENCFF648REP	ENCSR214HSG	hippocampus_wt_m_1_2	hippocampus	Hippocampus	hippocampus	hippocampus		True	m	b6n	tissue	#9a3c4f	['brain', 'pgp1_excite_neuron', 'pgp1_astro']	1330153
ENCFF226FNF	ENCSR804QMV	forelimb_e11_1_1	forelimb_e11	Forelimb E11	forelimb	forelimb	e11			b6n	tissue	#99ebec	['muscle', 'h9_osteocyte']	538705
ENCFF033LIM	ENCSR060OTU	hippocampus_5x_f_1_1	hippocampus	Hippocampus	hippocampus	hippocampus		True	f	5xfad	tissue	#9a3c4f	['brain', 'pgp1_excite_neuron', 'pgp1_astro']	1862373
ENCFF794EDV	ENCSR060OTU	hippocampus_5x_f_1_2	hippocampus	Hippocampus	hippocampus	hippocampus		True	f	5xfad	tissue	#9a3c4f	['brain', 'pgp1_excite_neuron', 'pgp1_astro']	1704633
ENCFF505EPC	ENCSR131CES	cortex_wt_f_1_1	cortex	Cortex	cortex	cortex		True	f	b6n	tissue	#634273	['brain', 'pgp1_excite_neuron', 'pgp1_astro']	2016725
ENCFF525AQR	ENCSR131CES	cortex_wt_f_1_2	cortex	Cortex	cortex	cortex		True	f	b6n	tissue	#634273	['brain', 'pgp1_excite_neuron', 'pgp1_astro']	2259132
ENCFF479KNZ	ENCSR082JMB	forelimb_e13_1_1	forelimb_e13	Forelimb E13	forelimb	forelimb	e13			b6	tissue	#01ced0	['muscle', 'h9_osteocyte']	682509
ENCFF163ANR	ENCSR418ZYU	c2c12_myoblast_2_1	c2c12_myoblast	C2C12	C2C12	C2C12			f	c3h	cell_line	#ca79a7	['muscle']	735077
ENCFF999UDH	ENCSR418ZYU	c2c12_myoblast_2_2	c2c12_myoblast	C2C12	C2C12	C2C12			f	c3h	cell_line	#ca79a7	['muscle']	791850
ENCFF405HLV	ENCSR644GDT	cortex_wt_m_2_1	cortex	Cortex	cortex	cortex		True	m	b6n	tissue	#634273	['brain', 'pgp1_excite_neuron', 'pgp1_astro']	2538854
ENCFF149EOM	ENCSR644GDT	cortex_wt_m_2_2	cortex	Cortex	cortex	cortex		True	m	b6n	tissue	#634273	['brain', 'pgp1_excite_neuron', 'pgp1_astro']	2740617
ENCFF316LYP	ENCSR411ZHA	hippocampus_wt_f_1_1	hippocampus	Hippocampus	hippocampus	hippocampus		True	f	b6n	tissue	#9a3c4f	['brain', 'pgp1_excite_neuron', 'pgp1_astro']	1782274
ENCFF041PKK	ENCSR411ZHA	hippocampus_wt_f_1_2	hippocampus	Hippocampus	hippocampus	hippocampus		True	f	b6n	tissue	#9a3c4f	['brain', 'pgp1_excite_neuron', 'pgp1_astro']	2000242
ENCFF008ZCM	ENCSR404AEI	hippocampus_5x_m_1_1	hippocampus	Hippocampus	hippocampus	hippocampus		True	m	5xfad	tissue	#9a3c4f	['brain', 'pgp1_excite_neuron', 'pgp1_astro']	2928622
ENCFF458RBM	ENCSR404AEI	hippocampus_5x_m_1_2	hippocampus	Hippocampus	hippocampus	hippocampus		True	m	5xfad	tissue	#9a3c4f	['brain', 'pgp1_excite_neuron', 'pgp1_astro']	2879293
ENCFF550PML	ENCSR674BKT	cortex_5x_m_1_1	cortex	Cortex	cortex	cortex		True	m	5xfad	tissue	#634273	['brain', 'pgp1_excite_neuron', 'pgp1_astro']	2120771
ENCFF244NTP	ENCSR674BKT	cortex_5x_m_1_2	cortex	Cortex	cortex	cortex		True	m	5xfad	tissue	#634273	['brain', 'pgp1_excite_neuron', 'pgp1_astro']	3232205
ENCFF498FMF	ENCSR735IBE	adrenal_gland_1_1	adrenal	Adrenal gland	adrenal gland	adrenal gland		True	f	b6	tissue	#8e361b	['adrenal gland']	810239
ENCFF134BVW	ENCSR735IBE	adrenal_gland_1_2	adrenal	Adrenal gland	adrenal gland	adrenal gland		True	f	b6	tissue	#8e361b	['adrenal gland']	587861
